# Alternative polyadenylation mediates genetic regulation of gene expression

**DOI:** 10.1101/845966

**Authors:** Briana Mittleman, Sebastian Pott, Shane Warland, Tony Zeng, Mayher Kaur, Yoav Gilad, Yang I Li

**Affiliations:** Genetics, Genomics, and Systems Biology, University of Chicago, IL; Department of Human Genetics, University of Chicago, IL; Section of Genetic Medicine, Department of Medicine, University of Chicago, IL

## Abstract

With the exception of mRNA splicing, little is known about co-transcriptional or post-transcriptional regulatory mechanisms that link noncoding variation to variation in organismal traits. To begin addressing this gap, we used 3’ Seq to characterize alternative polyadenylation (APA) in the nuclear and total RNA fractions of 52 HapMap Yoruba lymphoblastoid cell lines, which we have studied extensively in the past. We identified thousands of polyadenylation sites that are differentially detected in nuclear mRNA and whole cell mRNA, and found that APA is an important mediator of genetic effects on gene regulation and complex traits. Specifically, we mapped 602 apaQTLs at 10% FDR, of which 152 were found only in the nuclear fraction. Nuclear-specific apaQTLs are highly enriched in introns and are also often associated with changes in steady-state expression levels, suggesting a widespread mechanism whereby genetic variants decrease mRNA expression levels by increasing usage of intronic PAS. We identified 24 apaQTLs associated with protein expression levels, but not mRNA expression, and found that eQTLs that are not associated with chromatin QTLs are enriched in apaQTLs. These findings support multiple independent pathways through which genetic effects on APA can impact gene regulation. Finally, we found that 19% of apaQTLs were also previously associated with disease. Thus, our work demonstrates that APA links genetic variation to variation in gene expression levels, protein expression levels, and disease risk, and reveals uncharted modes of genetic regulation.
