## Supplementary Table 2 for "Alternative polyadenylation mediates genetic regulation of gene expression"

Sample_ID	line	fraction	batch	fqlines	reads	mapped	Mapped_noMP	prop_MappedwithoutMP	Sex	Wake_Up	Collection	count1	count2	alive1	alive2	alive_avg	undiluted_avg	Extraction	Conentration	ratio260_280	to_use	h20	threeprime_start	Cq	cycles	library_conc
18486_N	NA18486	nuclear	1	64606448	16151612	12466070	6280776	0.388863725	M	7/11/17	7/24/17	0.33	0.22	NA	NA	94	1.375	7.25.17	93	2.03	10	0	5.1.18	19.27	20	15.2
18486_T	NA18486	total	1	62676016	15669004	11767604	8825474	0.563244096	M	7/11/17	7/24/17	0.33	0.22	NA	NA	94	1.375	7.25.17	1144.2	2.09	0.87	9.13	5.1.18	20.94	22	8.36
18499_N	NA18499	nuclear	1	72662600	18165650	15120765	5948884	0.327479831	M	12/4/17	1/8/18	0.319	0.314	NA	NA	85	1.5825	1.12.18	139.8	2.12	7.15	2.85	5.1.18	16.14	18	20.5
18499_T	NA18499	total	1	68141272	17035318	15032955	11812199	0.693394687	M	12/4/17	1/8/18	0.319	0.314	NA	NA	85	1.5825	1.12.18	921.5	2.11	1.09	8.91	5.1.18	19.43	20	11.5
18501_N	NA18501	nuclear	1	73071112	18267778	15839433	8868444	0.485469223	M	12/4/17	1/29/18	0.242	0.292	NA	NA	75.5	1.335	2.28.18	264.3	2.07	3.78	6.22	5.1.18	18.77	20	20.8
18501_T	NA18501	total	1	73915916	18478979	15187929	10994289	0.594961929	M	12/4/17	1/29/18	0.242	0.292	NA	NA	75.5	1.335	2.28.18	1135.3	2.1	0.88	9.12	5.1.18	20.46	22	19.4
18505_N	NA18505	nuclear	1	66446476	16611619	13147401	6823577	0.41077134	F	6/20/17	7/14/17	0.262	0.267	NA	NA	97	1.3225	7.18.17	123.9	1.98	8.07	1.93	5.1.18	17.73	18	13.3
18505_T	NA18505	total	1	58062876	14515719	12041176	9081694	0.625645481	F	6/20/17	7/14/17	0.262	0.267	NA	NA	97	1.3225	7.18.17	1332.8	2.05	0.75	9.25	5.1.18	19.74	20	10
18508_N	NA18508	nuclear	1	61369728	15342432	13331520	7668076	0.499795339	F	4/24/17	5/9/17	0.217	0.206	NA	NA	94	1.0575	5.10.17	153.1	2.09	6.53	3.47	5.1.18	17.81	18	14.1
18508_T	NA18508	total	1	63799936	15949984	12760208	9302627	0.583237388	F	4/24/17	5/9/17	0.217	0.206	NA	NA	94	1.0575	5.10.17	1452.7	2.09	0.69	9.31	5.1.18	19.12	20	9.11
18853_N	NA18853	nuclear	1	62230784	15557696	11965940	5449106	0.350251477	M	12/4/17	1/29/18	0.446	0.369	NA	NA	90	2.0375	2.28.18	214.3	2.1	4.67	5.33	5.1.18	15.72	18	21
18853_T	NA18853	total	1	90897000	22724250	18374471	11441610	0.503497805	M	12/4/17	1/29/18	0.446	0.369	NA	NA	90	2.0375	2.28.18	1269.7	2.07	0.79	9.21	5.1.18	19.16	20	11.1
18870_N	NA18870	nuclear	1	71849884	17962471	14858049	6507237	0.362268476	F	12/4/17	1/29/18	0.27	0.204	NA	NA	76.5	1.185	2.28.18	197.8	2.1	5.06	4.94	5.1.18	18.03	20	25.7
18870_T	NA18870	total	1	69395636	17348909	14086671	9623982	0.554731251	F	12/4/17	1/29/18	0.27	0.204	NA	NA	76.5	1.185	2.28.18	1389.1	2.06	0.72	9.28	5.1.18	20.23	22	17.8
19141_N	NA19141	nuclear	1	74525648	18631412	14307502	6439458	0.345623724	M	4/24/17	5/9/17	0.245	0.256	NA	NA	94	1.2525	5.10.17	151.9	2.09	6.58	3.42	5.1.18	18.7	20	18.8
19141_T	NA19141	total	1	64457664	16114416	13344518	9832916	0.610193754	M	4/24/17	5/9/17	0.245	0.256	NA	NA	94	1.2525	5.10.17	1028.3	2.07	0.97	9.03	5.1.18	19.3	20	4.89
19193_N	NA19193	nuclear	1	69959956	17489989	15696364	7796928	0.445793762	F	5/16/17	5/30/17	0.201	0.245	NA	NA	93	1.115	6.19.17	210.2	2.09	4.76	5.24	5.1.18	18.02	20	12.5
19193_T	NA19193	total	1	68546808	17136702	13036041	9808420	0.57236334	F	5/16/17	5/30/17	0.201	0.245	NA	NA	93	1.115	6.19.17	1253.5	2.1	0.8	9.2	5.1.18	20.33	22	11.9
19209_N	NA19209	nuclear	1	67501768	16875442	15302111	6511317	0.385845716	F	12/4/17	1/8/18	0.248	0.264	NA	NA	76	1.28	1.12.18	149.5	2.1	6.69	3.31	5.1.18	17.26	18	24
19209_T	NA19209	total	1	75804560	18951140	14895406	10104080	0.533164759	F	12/4/17	1/8/18	0.248	0.264	NA	NA	76	1.28	1.12.18	942.8	2.1	1.06	8.94	5.1.18	20.18	22	13
19223_N	NA19223	nuclear	1	71844976	17961244	15090082	6778923	0.377419459	M	6/20/17	7/14/17	0.184	0.217	NA	NA	99	1.0025	7.18.17	91	2.03	10	0	5.1.18	17.06	18	24.1
19223_T	NA19223	total	1	61530312	15382578	12763298	9236975	0.600482897	M	6/20/17	7/14/17	0.184	0.217	NA	NA	99	1.0025	7.18.17	767.9	2.06	1.3	8.7	5.1.18	20.14	22	15.9
19225_N	NA19225	nuclear	1	84636044	21159011	18812433	8428727	0.398351653	F	1/10/18	2/22/18	0.204	0.275	NA	NA	72.5	1.1975	2.28.18	39.1	1.82	10	0	5.1.18	19.85	20	15.8
19225_T	NA19225	total	1	63133024	15783256	13921199	10071283	0.638099198	F	1/10/18	2/22/18	0.204	0.275	NA	NA	72.5	1.1975	2.28.18	666.1	2.11	1.5	8.5	5.1.18	19.63	20	12
19238_N	NA19238	nuclear	1	68671940	17167985	13169802	6517304	0.379619623	F	6/5/17	6/27/17	0.184	0.156	NA	NA	92.5	0.85	7.10.17	91.4	2	10	0	5.1.18	16.53	18	25.8
19238_T	NA19238	total	1	67545864	16886466	14607833	10809346	0.640118898	F	6/5/17	6/27/17	0.184	0.156	NA	NA	92.5	0.85	7.10.17	1262.3	2.07	0.79	9.21	5.1.18	19.81	20	12.2
19239_N	NA19239	nuclear	1	74279260	18569815	15611494	7975939	0.429510956	M	5/16/17	5/30/17	0.351	0.318	NA	NA	95	1.6725	6.19.17	100.4	2.04	9.96	0.04	5.1.18	18.52	20	20.3
19239_T	NA19239	total	1	66117608	16529402	11922644	8985983	0.543636303	M	5/16/17	5/30/17	0.351	0.318	NA	NA	95	1.6725	6.19.17	983.3	2.09	1.02	8.98	5.1.18	20.31	22	11
19257_N	NA19257	nuclear	1	64422736	16105684	14365676	6340986	0.393711065	F	7/11/17	7/24/17	0.295	0.323	NA	NA	93	1.545	7.25.17	65.9	1.94	10	0	5.1.18	19.07	20	13.6
19257_T	NA19257	total	1	69185712	17296428	13750225	10386815	0.600517922	F	7/11/17	7/24/17	0.295	0.323	NA	NA	93	1.545	7.25.17	747.4	2.12	1.34	8.66	5.1.18	20.01	22	14.6
18511_T	NA18511	total	2	77033096	19258274	17508001	12813821	0.665367052	F	6/5/18	6/21/18	1.41	1.43	80	77	78.5	2.84	6.27.18	1493.7	2.08	0.67	9.33	7.19.18	18.87	20	1.62
18511_N	NA18511	nuclear	2	78949888	19737472	16202267	7782067	0.394278811	F	6/5/18	6/21/18	1.41	1.43	80	77	78.5	2.84	6.27.18	95.9	2.07	10.43	-0.43	7.19.18	18.51	20	1.37
18519_T	NA18519	total	2	75437616	18859404	15927830	11329264	0.600722271	M	6/5/18	6/21/18	2.14	1.7	80	82	81	3.84	6.27.18	1237.7	2.07	0.81	9.19	7.19.18	17.34	20	1.52
18519_N	NA18519	nuclear	2	78458260	19614565	16857528	7101390	0.362046775	M	6/5/18	6/21/18	2.14	1.7	80	82	81	3.84	6.27.18	140.7	1.79	7.11	2.89	7.19.18	17.94	20	2.49
18520_T	NA18520	total	2	82789484	20697371	19556212	14867972	0.718350751	F	6/5/18	6/21/18	0.501	0.644	71	79	75	1.145	6.27.18	1575	2.07	0.63	9.37	7.19.18	19.88	20	2.03
18520_N	NA18520	nuclear	2	76872632	19218158	17594082	7758884	0.403726726	F	6/5/18	6/21/18	0.501	0.644	71	79	75	1.145	6.27.18	214.3	2.09	4.67	5.33	7.19.18	18.09	20	1.81
19092_T	NA19092	total	2	81755208	20438802	19283922	14064175	0.688111515	M	6/5/18	6/21/18	1.25	0.946	75	64	69.5	2.196	6.27.18	1727.4	2.07	0.58	9.42	7.19.18	19.41	20	1.17
19092_N	NA19092	nuclear	2	78357252	19589313	18095016	7940456	0.405346323	M	6/5/18	6/21/18	1.25	0.946	75	64	69.5	2.196	6.27.18	313.1	2.11	3.19	6.81	7.19.18	19.01	20	1.63
18858_T	NA18858	total	2	80264332	20066083	19068895	14138328	0.704588334	F	6/5/18	6/21/18	1.76	1.61	84	80	82	3.37	6.28.18	1425.4	2.08	0.7	9.3	7.19.18	19.91	20	2.19
18858_N	NA18858	nuclear	2	73848364	18462091	16231139	6200280	0.335838449	F	6/5/18	6/21/18	1.76	1.61	84	80	82	3.37	6.28.18	179.3	2.1	5.58	4.42	7.19.18	18.38	20	1.88
18861_T	NA18861	total	2	93625160	23406290	21599269	14869250	0.635267272	F	6/5/18	6/21/18	1.71	1.68	72	74	73	4.42	6.28.18	955.2	2.07	1.05	8.95	7.19.18	17.73	20	0.547
18861_N	NA18861	nuclear	2	66377536	16594384	14808963	5962164	0.359288058	F	6/5/18	6/21/18	1.71	1.68	72	74	73	4.42	6.28.18	196.6	2.1	5.09	4.91	7.19.18	18.64	20	2.17
19119_T	NA19119	total	2	81655252	20413813	18689522	14164587	0.693872673	M	6/5/18	6/21/18	1.38	0.979	74	79	76.5	2.36	6.28.18	1683.2	2.09	0.59	9.41	7.19.18	20.02	20	2.52
19119_N	NA19119	nuclear	2	77716840	19429210	15839321	6413056	0.330072916	M	6/5/18	6/21/18	1.38	0.979	74	79	76.5	2.36	6.28.18	126.3	2.09	7.92	2.08	7.19.18	17.4	20	2.06
19130_T	NA19130	total	2	78311588	19577897	17510237	12919493	0.65990198	M	6/5/18	6/21/18	0.941	1.02	68	69	68.5	1.96	6.28.18	1141	2.07	0.88	9.12	7.19.18	17.95	20	1.31
19130_N	NA19130	nuclear	2	72760600	18190150	15392052	6210420	0.341416646	M	6/5/18	6/21/18	0.941	1.02	68	69	68.5	1.96	6.28.18	262.4	2.09	3.81	6.19	7.19.18	17.59	20	1.58
19210_T	NA19210	total	2	79178676	19794669	18942487	13598977	0.68700199	M	6/6/18	6/21/18	2.48	2.31	85	84	84.5	4.79	6.28.18	1117.8	2.09	0.89	9.11	7.19.18	18.49	20	3.33
19210_N	NA19210	nuclear	2	75763472	18940868	15395015	6318711	0.333601976	M	6/6/18	6/21/18	2.48	2.31	85	84	84.5	4.79	6.28.18	148.6	2.09	6.73	3.27	7.19.18	16.79	20	1.72
18909_T	NA18909	total	2	92937220	23234305	21972721	15720277	0.676597686	F	6/19/18	7/10/18	NA	NA	NA	NA	69	1.1	7.12.18	1718.9	2.1	0.58	9.42	7.19.18	18.25	20	1.6
18909_N	NA18909	nuclear	2	29663968	7415992	6297405	2488401	0.335545265	F	6/19/18	7/10/18	NA	NA	NA	NA	69	1.1	7.12.18	220.4	2	4.54	5.46	7.19.18	18.24	20	2.96
18916_T	NA18916	total	2	76413700	19103425	17376422	12519306	0.655343531	F	6/19/18	7/10/18	NA	NA	NA	NA	91	1.2	7.12.18	1393.3	2.09	0.72	9.28	7.19.18	18.47	20	3.8
18916_N	NA18916	nuclear	2	74154008	18538502	15487783	5739057	0.309575013	F	6/19/18	7/10/18	NA	NA	NA	NA	91	1.2	7.12.18	355.5	1.9	2.81	7.19	7.19.18	17.09	20	2.35
19160_T	NA19160	total	2	30319920	7579980	7043885	5302185	0.699498547	M	6/19/18	7/10/18	NA	NA	NA	NA	90	1.1	7.12.18	1287.1	2.07	0.78	9.22	7.19.18	19.44	20	1.44
19160_N	NA19160	nuclear	2	73209844	18302461	15998601	6215799	0.339615476	M	6/19/18	7/10/18	NA	NA	NA	NA	90	1.1	7.12.18	242.4	2.11	4.13	5.87	7.19.18	18.25	20	3.93
19171_T	NA19171	total	3	75362468	18840617	16944155	12160638	0.64544797	M	6/19/18	7/10/18	NA	NA	NA	NA	83	1	7.12.18	1643.7	2.1	0.61	9.39	7.27.18	18.61	20	0.35
19171_N	NA19171	nuclear	3	75891276	18972819	15680245	7153517	0.377040281	M	6/19/18	7/10/18	NA	NA	NA	NA	83	1	7.12.18	254.2	2.11	3.93	6.07	7.27.18	17.44	18	0.286
19200_T	NA19200	total	3	78820668	19705167	18048591	13105417	0.665075155	M	6/19/18	7/10/18	NA	NA	NA	NA	94	1	7.12.18	3059	2.09	0.33	9.67	7.27.18	18.82	20	0.39
19200_N	NA19200	nuclear	3	80583720	20145930	17446251	7465743	0.37058319	M	6/19/18	7/10/18	NA	NA	NA	NA	94	1	7.12.18	328.8	2.11	3.04	6.96	7.27.18	15.88	18	0.621
19137_T	NA19137	total	3	74867480	18716870	16506650	11978615	0.639990287	F	7/2/18	7/10/18	NA	NA	NA	NA	72	1.32	7.12.18	1922.2	2.08	0.52	9.48	7.27.18	18.52	20	0.746
19137_N	NA19137	nuclear	3	73689892	18422473	14936720	6553776	0.355748981	F	7/2/18	7/10/18	NA	NA	NA	NA	72	1.32	7.12.18	386.6	2.11	2.59	7.41	7.27.18	17.5	18	0.629
19152_T	NA19152	total	3	72646308	18161577	15281769	10895048	0.599895483	F	7/2/18	7/10/18	NA	NA	NA	NA	83	1.23	7.12.18	1515.2	2.09	0.66	9.34	7.27.18	19.3	20	0.6
19152_N	NA19152	nuclear	3	129398600	32349650	28387186	15813677	0.488836108	F	7/2/18	7/10/18	NA	NA	NA	NA	83	1.23	7.12.18	216.7	2.11	4.61	5.39	7.27.18	16.12	18	1.19
19153_T	NA19153	total	3	74916044	18729011	17104288	12657059	0.675799646	M	7/2/18	7/10/18	NA	NA	NA	NA	81	1	7.12.18	2174.5	2.1	0.46	9.54	7.27.18	17.93	18	0.713
19153_N	NA19153	nuclear	3	79635596	19908899	15610235	7146081	0.358939035	M	7/2/18	7/10/18	NA	NA	NA	NA	81	1	7.12.18	402.4	2.1	2.49	7.51	7.27.18	17.1	18	0.655
19093_T	NA19093	total	3	75903180	18975795	16851055	11742952	0.618838473	F	6/19/18	7/26/18	1.2	2.2	83	83	83	1.7	7.26.18	1931.5	2.09	0.52	9.48	7.27.18	18.87	20	0.375
19093_N	NA19093	nuclear	3	78572624	19643156	17255366	7956866	0.405070652	F	6/19/18	7/26/18	1.2	2.2	83	83	83	1.7	7.26.18	908	2.11	1.1	8.9	7.27.18	17.95	18	0.566
18912_T	NA18912	total	3	77606428	19401607	16941240	12156857	0.62659021	F	6/19/18	7/26/18	0.78	0.88	62	61	61.5	0.83	7.26.18	1585.7	2.1	0.63	9.37	7.27.18	18.34	20	1.44
18912_N	NA18912	nuclear	3	76998296	19249574	14339731	6067675	0.315210872	F	6/19/18	7/26/18	0.78	0.88	62	61	61.5	0.83	7.26.18	918.7	2.08	1.09	8.91	7.27.18	18.28	20	0.811
19144_T	NA19144	total	3	80252892	20063223	16893471	12442671	0.62017309	M	7/16/18	7/26/18	0.88	0.7	71	67	69	0.79	7.26.18	1215.6	2.08	0.82	9.18	7.27.18	18.01	20	0.998
19144_N	NA19144	nuclear	3	81266632	20316658	17444863	7695311	0.378768545	M	7/16/18	7/26/18	0.88	0.7	71	67	69	0.79	7.26.18	280.8	1.92	3.56	6.44	7.27.18	15.8	18	2.48
19140_T	NA19140	total	3	75838712	18959678	17419795	12684580	0.669029295	F	7/2/18	7/26/18	2	1.6	52	60	56	1.8	7.26.18	1409.5	2.08	0.71	9.29	7.27.18	17.58	18	1.68
19140_N	NA19140	nuclear	3	82240072	20560018	17156369	8029718	0.390550144	F	7/2/18	7/26/18	2	1.6	52	60	56	1.8	7.26.18	302	2.11	3.31	6.69	7.27.18	17.28	18	1.24
19131_T	NA19131	total	3	79826576	19956644	16782437	12217533	0.612203785	M	7/2/18	7/26/18	0.858	1	44	42	43	0.929	7.26.18	1851.9	2.1	0.54	9.46	7.27.18	18.36	20	1.05
19131_N	NA19131	nuclear	3	80169300	20042325	17238785	8869720	0.442549455	M	7/2/18	7/26/18	0.858	1	44	42	43	0.929	7.26.18	919	2.09	1.09	8.91	7.27.18	17.04	18	1.97
19207_T	NA19207	total	3	76988848	19247212	18120319	12864844	0.66840039	M	6/19/18	7/26/18	0.5	0.66	68	92	80	0.58	7.26.18	1698.6	2.09	0.59	9.41	7.27.18	16.74	18	2.05
19207_N	NA19207	nuclear	3	83141836	20785459	16293731	8353607	0.401896682	M	6/19/18	7/26/18	0.5	0.66	68	92	80	0.58	7.26.18	439.5	2.09	2.28	7.72	7.27.18	21.57	22	2.18
18498_N	NA18498	nuclear	4	116208644	29052161	25328708	7265041	0.250068868	M	10/31/18	11/19/18	2.24	2	77	79	78	2.12	12.12.18	281.9	2	3.55	6.45	3.19.19	NA	NA	2.82
18498_T	NA18498	total	4	125952740	31488185	25976938	11976037	0.380334306	M	10/31/18	11/19/18	2.24	2	77	79	78	2.12	12.12.18	1858.3	2.08	0.54	9.46	3.19.19	NA	NA	0.64
18504_N	NA18504	nuclear	4	118282008	29570502	27439412	8761114	0.296278839	M	10/31/18	11/19/18	1.9	1.44	83	81	82	1.67	12.12.18	316.4	2.1	3.16	6.84	3.19.19	NA	NA	1.66
18504_T	NA18504	total	4	123975916	30993979	29348391	16891497	0.544992852	M	10/31/18	11/19/18	1.9	1.44	83	81	82	1.67	12.12.18	1984.6	2.07	0.5	9.5	3.19.19	NA	NA	0.81
18510_N	NA18510	nuclear	4	118666284	29666571	26234873	7189359	0.242338725	M	10/31/18	11/19/18	2	1.7	67	81	74	1.85	12.12.18	271.2	2.08	3.69	6.31	3.19.19	NA	NA	1.15
18510_T	NA18510	total	4	121505184	30376296	30052153	19550394	0.64360691	M	10/31/18	11/19/18	2	1.7	67	81	74	1.85	12.12.18	1863.3	2.08	0.54	9.46	3.19.19	NA	NA	5.5
18516_N	NA18516	nuclear	4	112272628	28068157	18974157	3975944	0.141653191	M	10/31/18	11/19/18	1.8	1.64	58	60	59	1.72	12.12.18	153	2.09	6.54	3.46	3.19.19	NA	NA	1.1
18516_T	NA18516	total	4	135756492	33939123	20006140	8756144	0.257995588	M	10/31/18	11/19/18	1.8	1.64	58	60	59	1.72	12.12.18	2190.3	2.09	0.46	9.54	3.19.19	NA	NA	2.1
18522_N	NA18522	nuclear	4	107167136	26791784	24676571	8533165	0.318499321	M	10/31/18	11/19/18	1.7	1.73	70	76	73	1.715	12.12.18	219.1	2.1	4.56	5.44	3.19.19	NA	NA	4.6
18522_T	NA18522	total	4	119930532	29982633	28826253	17226085	0.574535432	M	10/31/18	11/19/18	1.7	1.73	70	76	73	1.715	12.12.18	2286.7	2.09	0.44	9.56	3.19.19	NA	NA	2.7
18502_N	NA18502	nuclear	4	124595400	31148850	27645950	6401693	0.205519401	F	10/31/18	11/19/18	2.8	2.8	94	91	92.5	2.8	12.12.18	205.2	2.12	4.87	5.13	3.19.19	NA	NA	2.21
18502_T	NA18502	total	4	116588332	29147083	29113032	18461476	0.633390175	F	10/31/18	11/19/18	2.8	2.8	94	91	92.5	2.8	12.12.18	2022.6	2.07	0.49	9.51	3.19.19	NA	NA	3.5
18855_N	NA18855	nuclear	4	78751236	19687809	18607332	6952511	0.353137873	F	10/31/18	11/19/18	1.6	1.4	71	80	75.5	1.5	12.12.18	327.4	2.11	3.05	6.95	3.19.19	NA	NA	3.5
18855_T	NA18855	total	4	117427836	29356959	28639426	17908888	0.610038935	F	10/31/18	11/19/18	1.6	1.4	71	80	75.5	1.5	12.12.18	2442.9	2.08	0.41	9.59	3.19.19	NA	NA	3.5
18852_N	NA18852	nuclear	4	117794868	29448717	27899719	8548383	0.29028032	F	10/31/18	11/19/18	0.78	0.98	57	77	67	0.88	12.12.18	309.4	2.1	3.23	6.77	3.19.19	NA	NA	1.8
18852_T	NA18852	total	4	125217812	31304453	30758858	18333420	0.585648949	F	10/31/18	11/19/18	0.78	0.98	57	77	67	0.88	12.12.18	1233	2.09	0.81	9.19	3.19.19	NA	NA	5.3
18856_N	NA18856	nuclear	4	123417876	30854469	28570862	9539533	0.309178324	M	11/26/18	12/14/18	0.97	1.04	76	67	71.5	1.005	12.16.18	481.5	2.09	2.08	7.92	3.19.19	NA	NA	5.4
18856_T	NA18856	total	4	113035136	28258784	27892334	18888902	0.66842586	M	11/26/18	12/14/18	0.97	1.04	76	67	71.5	1.005	12.16.18	2461.2	2.06	0.41	9.59	3.19.19	NA	NA	5.9
18862_N	NA18862	nuclear	4	126688064	31672016	27535542	8453942	0.266921499	M	11/26/18	12/14/18	1.06	1.07	79	77	78	1.065	12.16.18	261.5	2.09	3.82	6.18	3.19.19	NA	NA	4.96
18862_T	NA18862	total	4	127810924	31952731	30700434	19437354	0.60831589	M	11/26/18	12/14/18	1.06	1.07	79	77	78	1.065	12.16.18	2198.2	2.07	0.45	9.55	3.19.19	NA	NA	3.2
18913_N	NA18913	nuclear	4	118748596	29687149	27857681	7468501	0.251573534	M	11/26/18	12/14/18	0.98	1.1	76	82	79	1.04	12.16.18	136.5	2.06	7.33	2.67	3.19.19	NA	NA	3
18913_T	NA18913	total	4	121547392	30386848	29035918	18972983	0.62438141	M	11/26/18	12/14/18	0.98	1.1	76	82	79	1.04	12.16.18	2536.6	2.08	0.39	9.61	3.19.19	NA	NA	3.2
19101_N	NA19101	nuclear	4	126696752	31674188	29925523	9588347	0.302718005	M	11/26/18	12/14/18	0.976	1.05	76	86	81	1.013	12.16.18	371.2	2.09	2.69	7.31	3.19.19	NA	NA	6.4
19101_T	NA19101	total	4	131443436	32860859	32520753	21765170	0.662343306	M	11/26/18	12/14/18	0.976	1.05	76	86	81	1.013	12.16.18	2453.6	2.07	0.41	9.59	3.19.19	NA	NA	4.7
19138_N	NA19138	nuclear	4	109195376	27298844	26692438	6350122	0.232615051	M	11/26/18	12/14/18	1.1	1.1	91	91	91	1.1	12.16.18	179.8	2.09	5.56	4.44	3.19.19	NA	NA	9.2
19138_T	NA19138	total	4	131834024	32958506	28180148	13353512	0.405161326	M	11/26/18	12/14/18	1.1	1.1	91	91	91	1.1	12.16.18	1581.7	2.08	0.63	9.37	3.19.19	NA	NA	3.7
18907_N	NA18907	nuclear	4	118991524	29747881	27835720	7826832	0.26310553	F	11/26/18	12/14/18	1.24	1.2	89	77	83	1.22	12.16.18	297	2.09	3.37	6.63	3.19.19	NA	NA	5
18907_T	NA18907	total	4	120358032	30089508	29383288	18562339	0.616904038	F	11/26/18	12/14/18	1.24	1.2	89	77	83	1.22	12.16.18	2137.8	2.08	0.47	9.53	3.19.19	NA	NA	3.5
